# A resistome survey across hundreds of freshwater bacterial communities reveals the impacts of veterinary and human antibiotics use

**DOI:** 10.1101/2022.07.18.500504

**Authors:** SA Kraemer, N Barbosa da Costa, A Oliva, Y Huot, DA Walsh

## Abstract

Our decreasing ability to fight bacterial infections is a major health concern. It is arising due to the evolution of antimicrobial resistance (AMR) in response to the mis- and overuse of antibiotics in both human and veterinary medicine. Lakes integrate watershed processes and thus may act as receptors and reservoirs of antibiotic resistance genes (ARGs) introduced into the watershed by human activities. The resistome - the diversity of ARGs – under varying anthropogenic watershed pressures has been previously studied either focused on few select genes or few lakes. Here, we link the resistome of ∼350 lakes sampled across Canada to human watershed activity, trophic status, as well as point sources of ARG pollution. A high percentage of the resistance genes detected was either unimpacted by human activity or highly prevalent in pristine lakes, highlighting the role of AMR in microbial ecology in aquatic systems, as well as a pool of genes available for potential horizontal gene transfer to pathogenic species. Nonetheless, watershed agricultural and pasture area significantly impacted the resistome. Moreover, the number of hospitals and the population density in a watershed, the volume of wastewater entering the lake, as well as the fraction of manure applied in the watershed as fertilizer significantly impacted ARG diversity. Together, these findings indicate that lake resistomes are regularly stocked with resistance genes evolved in the context of both veterinary and human antibiotics use and represent reservoirs of ARGs that require further monitoring.
