## Supplemental Table 2 for "A resistome survey across hundreds of freshwater bacterial communities reveals the impacts of veterinary and human antibiotics use"

ARG_class	mean_abundance	standard_deviation	median_abundance
aminoglycoside	0.00212	0.00646	0.000667
bacitracin	0.0769	0.0371	0.0699
beta.lactam	0.00138	0.00381	0.000452
carbomycin	8.54E-08	0.0000016	0
chloramphenicol	0.000156	0.000324	0
fosfomycin	0.000283	0.000425	0.000136
fosmidomycin	0.00157	0.00146	0.00108
kasugamycin	0.000409	0.000383	0.000319
macrolide.lincosamide.streptogramin	0.00411	0.00252	0.00362
multidrug	0.0298	0.045	0.0192
polymyxin	0.000667	0.000902	0.000368
puromycin	0.0000308	0.0000651	0
quinolone	0.0000322	0.00011	0
rifamycin	0.000123	0.000266	0
sulfonamide	0.00011	0.000457	0
tetracenomycin_C	0.000000455	0.00000601	0
tetracycline	0.000864	0.00254	0.000357
trimethoprim	0.000213	0.000753	0
unclassified	0.003	0.00211	0.0025
vancomycin	0.000943	0.000864	0.000694
